# PHGDH is a targetable driver of PDAC progression

**DOI:** 10.64898/2026.03.11.711147

**Authors:** Yumi Kim, Le Jin Sun, Meredith Long, Samantha Caldwell, H. Carlo Maurer, Kenneth P. Olive, Florian Karreth, Gina M. DeNicola

**Affiliations:** Department of Metabolism and Physiology, H. Lee Moffitt Cancer Center and Research Institute, Tampa, FL 33612, USA; TUM School of Medicine and Health, Clinical Department of Internal Medicine II, TUM University Hospital, Munich, Germany; Department of Medicine, Vagelos College of Physicians and Surgeons, Columbia University Irving Medical Center, New York, NY; Herbert Irving Comprehensive Cancer Center, Columbia University Irving Medical Center, New York, NY; Department of Molecular Oncology, H. Lee Moffitt Cancer Center and Research Institute, Tampa, FL 33612, USA

**Author notes:** **Corresponding Author:** Gina M. DeNicola. **Conflict of Interest:** The authors declare no potential conflicts of interest.

## Abstract

Pancreatic ductal adenocarcinoma (PDAC) arises in a nutrient-deprived microenvironment through progressive stages from pancreatic intraepithelial neoplasia (PanIN) to invasive carcinoma. While serine metabolism supports tumor growth across multiple cancer types, the stage-specific role of de novo serine synthesis in PDAC evolution remains undefined. Here, we show that expression of phosphoglycerate dehydrogenase (PHGDH), the rate-limiting enzyme of serine biosynthesis, increases progressively from PanIN to invasive PDAC in human and mouse specimens. Using genetically engineered mouse models with inducible PHGDH knockdown, we found that PHGDH loss delayed PDAC development. Unexpectedly, PHGDH-deficient tumors did not increase reliance on exogenous serine, and dietary serine/glycine manipulation had no effect on tumor development. Instead, stable isotope tracing and metabolomic profiling revealed that PHGDH loss suppressed mTOR signaling, reduced expression of the glutamine transporter ASCT2, and impaired glutamine uptake and utilization. Leveraging this metabolic liability, we demonstrated that PHGDH-deficient tumors exhibited selective sensitivity to the glutamine antagonist DRP-104, whereas PHGDH-intact tumors were resistant. These findings reveal an unanticipated connection between serine biosynthesis and glutamine metabolism in PDAC and identify a therapeutic vulnerability that may be exploited through combined metabolic targeting.

**Statement of significance:** PHGDH supports PDAC progression not primarily through serine provision, but by maintaining glutamine metabolism and mTOR signaling. This unanticipated metabolic crosstalk creates a synthetic lethal vulnerability to glutamine antagonism in PHGDH-deficient tumors, providing a rationale for combining serine synthesis pathway inhibitors with glutamine-targeting therapies in pancreatic cancer.
