## Supplementary Table 1 for "PHGDH is a targetable driver of PDAC progression"

### Sheet: Sheet1
medMz	medRt	adductName	compound	formula	shRen01	shRen02	shRen03	shRen04	shRen05	shRen06	shRen07	shRen08	shRen09	shPhgdh01	shPhgdh02	shPhgdh03	shPhgdh04	shPhgdh05	shPhgdh06	shPhgdh07	shPhgdh08	shPhgdh09	Fold change	P-value	FC(Log)	p-value(-log10)
76.0392	5.423	[M+H]+	GLYCINE	C2H5NO2	5.67265e+06	3.70447e+06	2.81299e+06	2.42302e+06	2.95345e+06	2.94805e+06	2.98209e+06	4.43977e+06	2.50991e+06	3.58853e+06	3.68491e+06	2.07776e+06	2.58434e+06	2.65819e+06	1.98819e+06	1.98126e+06	3.11651e+06	3.71025e+06	0.833922	0.208849	-0.262015	0.680168
90.0548	4.633	[M+H]+	SARCOSINE	C3H7NO2	472027	507064	791486	107780	1.74843e+06	370290	147535	390538	241452	659704	161340	492543	88826.3	636709	2.54418e+06	182227	1.03245e+06	387523	1.29496	0.612136	0.372905	0.213152
90.0548	4.99	[M+H]+	L-ALANINE	C3H7NO2	2.60075e+07	1.74234e+07	1.63386e+07	1.24812e+07	1.37276e+07	1.35808e+07	1.05315e+07	1.25771e+07	1.03881e+07	1.92029e+07	9.68189e+06	1.31947e+07	9.22784e+06	1.03403e+07	1.38934e+07	1.48308e+07	1.08614e+07	7.38562e+06	0.816341	0.193987	-0.292756	0.712227
90.0548	5.295	[M+H]+	Beta-ALANINE	C3H7NO2	3.59765e+06	3.33584e+06	1.86574e+06	1.42777e+06	2.05551e+06	1.47389e+06	2.6522e+06	3.96402e+06	1.63241e+06	2.01088e+06	1.38639e+06	1.58392e+06	1.84045e+06	1.43775e+06	1.42658e+06	1.47148e+06	2.70437e+06	1.05149e+06	0.677722	0.0448158	-0.561235	1.34857
102.055	4.731	[M+H]+	1-AMINOCYCLOPROPANE-1-CARBOXYLATE	C4H7NO2	3.07686e+06	2.04151e+06	1.33725e+06	1.29831e+06	1.16077e+06	1.91207e+06	1.62842e+06	2.6029e+06	1.1634e+06	1.53089e+06	846441	1000000	1.29124e+06	1.2048e+06	930137	1.40559e+06	1.24744e+06	1.02631e+06	0.646232	0.0164148	-0.629875	1.78476
104.07	3.833	[M+H]+	2-AMINO-2-METHYLPROPANOATE	C4H9NO2	9.49711e+06	4.76036e+06	4.34608e+06	3.08864e+06	7.68384e+06	7.82266e+06	9.35466e+06	7.12168e+06	3.10721e+06	7.34612e+06	5.20899e+06	6.56807e+06	3.02886e+06	5.7489e+06	7.61025e+06	4.4205e+06	1.26663e+07	2.35193e+06	0.967731	0.879397	-0.0473215	0.0558148
104.07	4.505	[M+H]+	3-AMINOISOBUTANOATE	C4H9NO2	898392	1000000	545158	842908	781000	481314	2.10104e+06	746519	448335	759674	541035	803651	448053	641682	750326	829979	800082	1.81557e+06	0.942047	0.814803	-0.0861289	0.0889472
104.07	5.318	[M+H]+	4-AMINOBUTANOATE	C4H9NO2	7.46289e+06	4.47872e+06	3.85727e+06	5.66106e+06	7.54445e+06	5.27671e+06	8.84629e+06	8.17397e+06	6.21509e+06	2.53816e+07	2.8581e+06	2.24199e+06	4.55162e+06	4.55106e+06	1.15088e+07	1.01813e+07	6.78415e+06	4.44751e+06	1.26061	0.510197	0.334126	0.292262
104.107	8.566	[M+H]+	CHOLINE	C5H13NO	1.07329e+08	5.35427e+07	5.0619e+07	1.37321e+08	8.93028e+07	8.01992e+07	1.00235e+08	1.5231e+08	6.83547e+07	7.17581e+07	7.10213e+07	5.7013e+07	2.93864e+07	7.90932e+07	1.27163e+08	9.91504e+07	9.99636e+07	1.27891e+08	0.908519	0.598972	-0.138412	0.222593
106.05	5.466	[M+H]+	L-SERINE	C3H7NO3	4.67112e+06	3.14856e+06	2.21508e+06	1.81295e+06	2.12235e+06	2.08322e+06	2.31114e+06	3.5081e+06	2.43873e+06	1.19232e+06	1.17693e+06	741769	1.67366e+06	1.94792e+06	1.53988e+06	1.471e+06	2.17789e+06	1.42623e+06	0.54903	0.00231207	-0.865044	2.636
110.027	5.085	[M+H]+	HYPOTAURINE	C2H7NO2S	1.6736e+06	509143	372409	196809	368389	452808	469914	1.42181e+06	501893	1.54948e+06	417976	388282	700262	556190	340227	491742	431070	1.06527e+06	0.995595	0.989444	-0.00636876	0.00460872
112.05	3.139	[M+H]+	CYTOSINE	C4H5N3O	2.73528e+06	484684	829351	1000000	1.74517e+06	1.85207e+06	2.12427e+06	8.13144e+06	719191	1.21007e+06	555847	311883	1.024e+06	885852	1000000	1.45725e+06	1.83997e+06	1.00482e+06	0.473446	0.169708	-1.07873	0.770298
112.087	10.933	[M+H]+	HISTAMINE	C5H9N3	9.52228e+06	1.25511e+06	1.69897e+06	2.04337e+06	4.65779e+06	3.77269e+06	3.84558e+06	2.83407e+06	2.18878e+06	1.63841e+06	2.11408e+06	1.31259e+06	2.91748e+06	5.74946e+06	1.75577e+06	7.73352e+06	3.07815e+06	3.61818e+06	0.940256	0.849878	-0.088875	0.0706435
113.034	2.479	[M+H]+	URACIL	C4H4N2O2	80451.6	197239	175290	147328	90408.9	85452.9	23445.8	43409.4	94097.5	114166	100743	150911	88098.8	138301	295229	50915.8	105507	71937.4	1.19068	0.526094	0.25178	0.278936
114.066	2.843	[M+H]+	CREATININE	C4H7N3O	1.24263e+07	1.10772e+07	1.21902e+07	1.34874e+07	1.46376e+07	4.57405e+07	4.48737e+07	1.2361e+07	1.18893e+07	1.39132e+07	1.14056e+07	1.05267e+07	8.91458e+06	7.83538e+06	1.02555e+07	2.43177e+07	1.83338e+07	3.45027e+07	0.783539	0.457601	-0.351923	0.339513
116.07	4.092	[M+H]+	L-PROLINE	C5H9NO2	1.33443e+08	1.26233e+08	9.33795e+07	7.89108e+07	9.51636e+07	9.53051e+07	7.68626e+07	1.0384e+08	7.14313e+07	1.56336e+08	7.42072e+07	1.33823e+08	7.63528e+07	1.02264e+08	1.11385e+08	8.78144e+07	1.12066e+08	4.99978e+07	1.03393	0.802499	0.048141	0.0955555
118.05	3.446	[M+H]+	N-ACETYLGLYCINE	C4H7NO3	145667	38313	89279.4	75897.4	151035	46429.2	69046.5	141403	61897.8	85340.5	92607.2	47666.2	34030.8	52091.9	179699	66345.2	79469.7	17787.7	0.799833	0.408187	-0.32223	0.389141
118.061	5.444	[M+H]+	GUANIDINOACETATE	C3H7N3O2	1.03849e+07	7.03433e+06	5.50067e+06	9.01312e+06	4.93637e+06	1.04094e+07	8.36173e+06	2.29157e+07	6.06101e+06	2.75068e+06	4.42796e+06	4.28392e+06	1.08972e+07	7.57809e+06	3.62646e+06	1.07316e+07	5.07514e+06	5.24559e+06	0.645456	0.127505	-0.631609	0.894472
118.086	3.464	[M+H]+	BETAINE	C5H11NO2	5.85893e+08	1.53257e+08	3.83228e+08	3.53783e+08	5.88443e+08	2.49842e+08	3.29935e+08	6.38936e+08	2.86049e+08	2.92579e+08	2.80582e+08	2.46507e+08	2.42399e+08	2.37576e+08	5.81007e+08	2.77173e+08	4.05982e+08	1.18185e+08	0.751391	0.185147	-0.412364	0.732484
118.086	3.945	[M+H]+	L-VALINE	C5H11NO2	4.66376e+07	2.82504e+07	1.38705e+07	1.93605e+07	1.91661e+07	2.21634e+07	1.8208e+07	6.96526e+07	1.52528e+07	1.72497e+07	8.87513e+06	1.34946e+07	1.52108e+07	1.8284e+07	1.68435e+07	1.65697e+07	2.36681e+07	1.47956e+07	0.574081	0.0757701	-0.800673	1.1205
120.065	5.098	[M+H]+	HOMOSERINE	C4H9NO3	259203	252739	157909	144244	133116	197954	166308	347360	136395	184266	126908	205147	132617	153933	129423	158125	180103	109638	0.768793	0.100888	-0.379332	0.99616
120.065	4.743	[M+H]+	L-THREONINE	C4H9NO3	1.86276e+07	1.08767e+07	6.79059e+06	6.59066e+06	6.48134e+06	1.17349e+07	1.01068e+07	1.79312e+07	6.44381e+06	8.05661e+06	4.88067e+06	5.00281e+06	7.07191e+06	6.71658e+06	4.73931e+06	8.06292e+06	8.17429e+06	5.9772e+06	0.613937	0.0259322	-0.703838	1.58616
121.065	1.255	[M+H]+	PHENYLACETALDEHYDE	C8H8O	319314	1.82889e+06	129566	653489	1.69805e+06	1000000	91620.7	622192	802503	104488	13239.2	1.0526e+06	32909.9	783505	1.1422e+06	3.98476e+06	62867.6	52702.3	1.01171	0.984636	0.016791	0.00672428
126.022	4.842	[M+H]+	TAURINE	C2H7NO3S	1.57355e+08	5.4255e+07	7.92289e+07	7.90562e+07	1.16631e+08	9.28773e+07	1.00087e+08	1.09405e+08	6.9412e+07	7.28884e+07	4.91754e+07	5.1509e+07	5.9561e+07	6.1245e+07	8.17627e+07	1.12381e+08	7.93135e+07	5.16916e+07	0.721802	0.0450693	-0.470324	1.34612
126.032	4.871	[M+H]+	(2-AMINOETHYL)PHOSPHONATE	C2H8NO3P	70661.1	63887.8	45489	101976	98809.9	73982.1	72656.8	62678.7	88377.8	118338	59270.1	28588.5	83987.6	52600.9	60794.2	130768	45180.9	58179.8	0.939854	0.728201	-0.0894917	0.137749
126.066	2.731	[M+H]+	5-METHYLCYTOSINE HYDROCLORIDE	C5H7N3O	143176	33488.7	103568	66267.9	101868	118765	113473	368516	46282.1	83465.2	65540.1	21231.1	55800.3	98242.4	172173	41858.9	176574	73718.3	0.71992	0.378779	-0.474092	0.421614
130.086	3.921	[M+H]+	PIPECOLATE	C6H11NO2	6.25353e+06	5.3751e+06	6.5537e+06	5.94687e+06	8.45353e+06	2.56078e+07	2.03116e+07	1.19262e+07	8.33919e+06	5.00867e+06	1.95532e+06	3.22138e+06	2.20706e+06	2.6535e+06	4.99445e+06	5.83748e+06	5.65516e+06	6.68735e+06	0.386973	0.0149608	-1.3697	1.82505
132.065	2.476	[M+H]+	N-ACETYL-L-ALANINE	C5H9NO3	463535	147025	98626.7	109831	211101	284974	416482	556760	88692.4	320894	154372	154450	144102	116890	195425	164380	470375	107618	0.76924	0.400943	-0.378494	0.396917
132.065	4.506	[M+H]+	5-AMINOLEVULINIC ACID	C5H9NO3	37189.9	77847.6	35657.4	31717.6	33654.6	57792	15813.1	22081.5	25268.5	132839	72652.6	100574	39743.5	75159.2	48725.7	53554.3	44662.5	27112	1.76553	0.0400662	0.820102	1.39722
132.065	4.506	[M+H]+	5-AMINOLEVULINIC ACID	C5H9NO3	37189.9	77847.6	35657.4	31717.6	33654.6	57792	15813.1	22081.5	25268.5	132839	72652.6	100574	39743.5	75159.2	48725.7	53554.3	44662.5	27112	1.76553	0.0400662	0.820102	1.39722
132.065	4.839	[M+H]+	4-HYDROXY-L-PROLINE	C5H9NO3	1.39566e+06	1.63689e+06	1.93757e+06	608075	1.0192e+06	2.21025e+06	467943	499554	380073	4.32659e+06	2.46327e+06	3.03405e+06	1.18269e+06	1.17639e+06	1.1513e+06	2.09952e+06	584071	327312	1.60953	0.177327	0.686644	0.751224
132.076	4.957	[M+H]+	CREATINE	C4H9N3O2	9.82374e+08	5.01963e+08	5.75975e+08	6.2342e+08	7.79927e+08	6.36055e+08	6.26779e+08	7.95075e+08	4.06336e+08	4.98921e+08	3.24962e+08	4.37314e+08	3.73246e+08	3.93073e+08	7.51735e+08	7.81409e+08	4.24747e+08	4.11895e+08	0.741797	0.0476949	-0.430904	1.32153
132.102	3.306	[M+H]+	LEUCINE	C6H13NO2	3.48736e+07	2.77866e+07	1.12444e+07	1.60249e+07	1.1284e+07	1.73141e+07	1.38372e+07	4.94025e+07	1.46915e+07	1.55639e+07	7.74714e+06	1.28381e+07	1.20257e+07	1.93723e+07	1.57287e+07	1.59513e+07	1.93575e+07	1.28752e+07	0.669147	0.129181	-0.579604	0.888801
132.102	3.461	[M+H]+	L-ISOLEUCINE	C6H13NO2	2.18527e+07	1.79764e+07	5.66163e+06	8.66178e+06	6.23359e+06	1.36049e+07	7.49576e+06	2.8832e+07	7.37135e+06	8.13611e+06	4.03062e+06	7.66059e+06	6.91254e+06	9.98071e+06	8.32221e+06	9.46244e+06	8.38562e+06	1.11106e+07	0.628782	0.102944	-0.669368	0.987398
133.06	3.656	[M+H]+	3-UREIDOPROPIONATE	C4H8N2O3	60506.8	74411.1	115712	330273	182031	245897	490899	183550	237474	231877	419414	551114	19894.9	190562	220569	255539	669126	729549	1.71164	0.118284	0.775381	0.927074
133.06	5.228	[M+H]+	L-ASPARAGINE	C4H8N2O3	2.76167e+06	2.28117e+06	1.56335e+06	1.95655e+06	1.21437e+06	1.53764e+06	1.13806e+06	1.86831e+06	1.68097e+06	1.63976e+06	1.25399e+06	1.31184e+06	1.27851e+06	1.90309e+06	1.50124e+06	1000000	1.9752e+06	1.13783e+06	0.812485	0.12236	-0.299587	0.912361
133.097	9.447	[M+H]+	L-ORNITHINE	C5H12N2O2	1.74459e+06	898995	579240	727615	419599	944868	594839	976327	1000000	1.32131e+06	825381	1.10991e+06	1000000	1000000	590808	482515	1.0872e+06	660254	1.02426	0.894498	0.0345821	0.0484207
134.044	5.097	[M+H]+	L-ASPARTATE	C4H7NO4	3.20404e+06	1.84299e+06	3.75717e+06	4.16985e+06	2.64031e+06	2.44052e+06	1.99322e+06	2.37203e+06	4.05954e+06	2.64075e+06	2.43117e+06	2.95008e+06	2.99622e+06	5.85786e+06	2.30651e+06	3.56248e+06	4.05874e+06	2.30337e+06	1.09923	0.554037	0.136489	0.256461
136.061	2.738	[M+H]+	ADENINE	C5H5N5	1.15149e+06	3.34734e+06	1.83391e+06	1.685e+06	1.72713e+06	823749	714227	568049	2.05812e+06	215912	1.30561e+06	1.90583e+06	690293	2.37158e+06	2.31813e+06	472061	1.00326e+06	654319	0.786323	0.414613	-0.346806	0.382357
137.045	3.012	[M+H]+	HYPOXANTHINE	C5H4N4O	1.53141e+07	2.12644e+07	2.0944e+07	2.86197e+07	2.54348e+07	2.44705e+07	1.48508e+07	1.81541e+07	1.76929e+07	1.32483e+07	1.83496e+07	1.92532e+07	1.07401e+07	2.33484e+07	1.89138e+07	2.78835e+07	1.28287e+07	2.13747e+07	0.888592	0.35217	-0.170407	0.453248
138.055	3.634	[M+H]+	TRIGONELLINE	C7H7NO2	9.48936e+06	1.79322e+06	7.86503e+06	6.67088e+06	2.25684e+07	1.56444e+06	4.88138e+06	1.45241e+07	4.43926e+06	7.04109e+06	2.44025e+06	2.97436e+06	1.40862e+06	5.49525e+06	3.72882e+07	4.34795e+06	1.2798e+07	762932	1.01031	0.985019	0.014792	0.00655531
142.026	5.623	[M+H]+	O-PHOSPHORYLETHANOLAMINE	C2H8NO4P	5.61802e+06	3.9015e+06	3.0777e+06	3.46675e+06	3.47258e+06	3.08108e+06	4.08824e+06	4.79033e+06	3.49578e+06	5.82185e+06	3.57518e+06	2.91027e+06	3.27875e+06	5.0322e+06	2.6974e+06	2.34645e+06	6.46773e+06	2.38115e+06	0.986254	0.928612	-0.0199687	0.0321659
146.092	5.155	[M+H]+	4-GUANIDINOBUTANOATE	C5H11N3O2	637467	70177.2	518281	1.15344e+06	7.41029e+06	351889	367941	718102	1.6773e+06	302107	146230	315137	187726	812047	6.89981e+06	462701	666561	123328	0.768364	0.757159	-0.380138	0.120813
146.117	4.338	[M+H]+	DEOXYCARNITINE	C7H15NO2	2.00567e+07	1.24528e+07	8.84956e+06	6.53578e+06	1.01558e+07	9.7059e+06	1.20828e+07	2.15488e+07	9.29055e+06	1.88619e+07	8.10723e+06	8.04599e+06	8.3404e+06	8.01539e+06	8.99574e+06	5.60063e+06	1.72856e+07	9.79679e+06	0.840719	0.404244	-0.250304	0.393356
147.028	5.134	[M+H]+	ALPHA-KETOGLUTARATE	C5H6O5	37586.1	12373.5	8547.17	12285.6	22964.7	22522.1	35745.1	34281.5	13746.9	13743.8	13258.6	5326.91	11393.7	21836.5	4447.25	12360.1	16649.3	11486.9	0.552369	0.0292925	-0.856294	1.53324
147.076	5.133	[M+H]+	L-GLUTAMINE	C5H10N2O3	1.4535e+08	4.86148e+07	6.43836e+07	4.80158e+07	1.0979e+08	8.45628e+07	1.23757e+08	1.52983e+08	4.45339e+07	4.82547e+07	4.18267e+07	3.72045e+07	5.21637e+07	6.31585e+07	4.03582e+07	6.22323e+07	8.24439e+07	4.62115e+07	0.57647	0.0209516	-0.794681	1.67878
147.112	10.304	[M+H]+	L-LYSINE	C6H14N2O2	3.51574e+06	2.27793e+06	1.33157e+06	2.32065e+06	1000000	2.70999e+06	2.51619e+06	2.59223e+06	1.67496e+06	3.21081e+06	2.09656e+06	2.19349e+06	2.2029e+06	2.37421e+06	2.05144e+06	1.56526e+06	2.4102e+06	1.77385e+06	0.996964	0.982345	-0.00438624	0.00773574
148.06	4.893	[M+H]+	L-GLUTAMIC ACID	C5H9NO4	1.50041e+07	1.48954e+07	1.59706e+07	1.32838e+07	9.89055e+06	1.05607e+07	8.84078e+06	1.26674e+07	1.35883e+07	2.11726e+07	1.34718e+07	1.44371e+07	1.43425e+07	1.66541e+07	8.5744e+06	2.23225e+07	1.3055e+07	8.29267e+06	1.15363	0.295636	0.206176	0.529243
148.06	4.656	[M+H]+	N-METHYL-D-ASPARTIC ACID	C5H9NO4	2.006e+07	1.74137e+07	2.09967e+07	1.62583e+07	1.46334e+07	1.22648e+07	1.10078e+07	1.51973e+07	1.54126e+07	2.18038e+07	9.65863e+06	1.59525e+07	1.31612e+07	1.49414e+07	1.50465e+07	63770.4	1.14174e+07	1.19825e+07	0.796035	0.166138	-0.329097	0.77953
150.058	3.56	[M+H]+	L-METHIONINE	C5H11NO2S	1.88271e+07	1.885e+07	1.736e+07	1.53764e+07	1.38696e+07	1.16296e+07	9.66541e+06	1.23344e+07	9.40962e+06	1.76257e+07	9.87469e+06	1.192e+07	8.92254e+06	1.45861e+07	1.75666e+07	8.94796e+06	1.38471e+07	9.05295e+06	0.882358	0.345113	-0.180564	0.462038
152.056	3.977	[M+H]+	GUANINE	C5H5N5O	163595	365054	86600.2	132740	125098	142682	159184	345161	73712.8	49906.7	119816	73229.9	90885.4	146089	109224	132889	143660	112011	0.613437	0.0808754	-0.705014	1.09218
158.081	1.367	[M+H]+	N-ACETYL-L-PROLINE	C7H11NO3	1.1411e+09	2.2491e+08	4.14105e+08	3.59971e+08	5.46291e+08	3.01643e+08	4.66149e+08	1.24741e+09	2.98977e+08	1.24518e+08	6.48634e+07	8.99142e+07	1.95781e+08	8.8211e+07	2.01367e+08	5.21565e+08	2.56602e+08	2.37985e+08	0.356122	0.0164701	-1.48956	1.7833
162.075	4.298	[M+H]+	N-METHYL-L-GLUTAMATE	C6H11NO4	361310	98037.9	134716	182439	214043	227064	254429	312606	125469	190071	139004	139688	150937	110717	155374	143280	371482	143246	0.808224	0.313519	-0.307173	0.503736
162.076	5.09	[M+H]+	ALPHA-AMINOADIPATE	C6H11NO4	117354	79755.7	92796.5	116212	68080.6	80330.2	96971.5	115257	108873	135011	72923.2	80686.2	90803.7	125804	59990.3	138898	114515	90829.7	1.03864	0.743363	0.0546892	0.128799
162.112	4.306	[M+H]+	L-CARNITINE	C7H15NO3	2.33663e+08	7.14798e+07	9.43895e+07	9.08784e+07	1.2589e+08	9.61135e+07	1.36946e+08	1.76891e+08	9.85549e+07	1.57502e+08	9.25348e+07	9.41504e+07	8.65896e+07	1.01224e+08	1.07117e+08	1.10104e+08	1.7365e+08	6.29016e+07	0.876395	0.466364	-0.190347	0.331275
166.086	3.007	[M+H]+	L-PHENYLALANINE	C9H11NO2	4.24685e+07	2.88085e+07	1.81924e+07	2.23096e+07	2.58717e+07	2.74171e+07	3.04518e+07	3.75311e+07	2.29985e+07	2.25175e+07	1.42596e+07	1.53484e+07	1.48505e+07	2.28688e+07	2.4827e+07	1.96903e+07	3.12752e+07	2.19531e+07	0.732635	0.0273905	-0.448834	1.5624
173.021	5.184	[M+H]+	GLYCEROL 2-PHOSPHATE	C3H9O6P	362108	734536	643488	926543	514578	444815	266530	228682	459493	589036	423424	360676	261326	617005	1.93355e+06	351564	429215	421961	1.17617	0.637783	0.234094	0.195327
175.119	10.853	[M+H]+	L-ARGININE	C6H14N4O2	3.87851e+06	3.05444e+06	2.53872e+06	3.10267e+06	2.4354e+06	3.44242e+06	2.41382e+06	5.5909e+06	1.8718e+06	1.43375e+06	1.55509e+06	2.16272e+06	2.59478e+06	1.55128e+06	3.89107e+06	4.83457e+06	1.82262e+06	1.66265e+06	0.75925	0.180989	-0.397353	0.742347
176.103	5.55	[M+H]+	CITRULLINE	C6H13N3O3	1.03126e+07	1.15786e+07	6.05789e+06	7.24478e+06	7.76722e+06	1.37992e+07	1.09423e+07	1.86382e+07	8.00596e+06	8.5556e+06	5.24458e+06	7.4263e+06	4.8933e+06	5.76521e+06	8.41769e+06	3.85701e+06	9.88548e+06	6.11055e+06	0.637603	0.0195268	-0.64927	1.70937
182.081	4.191	[M+H]+	L-TYROSINE	C9H11NO3	5.93127e+06	5.09362e+06	2.30079e+06	4.67961e+06	2.07841e+06	4.30151e+06	5.06403e+06	7.09667e+06	5.16154e+06	3.72377e+06	3.35564e+06	3.3848e+06	3.89031e+06	4.29316e+06	2.95735e+06	3.33607e+06	5.28331e+06	7.18021e+06	0.896833	0.499962	-0.157088	0.301063
184.073	5.132	[M+H]+	PHOSPHOCHOLINE	C5H14NO4P	1.28832e+08	7.63118e+07	5.86128e+07	5.31749e+07	9.19564e+07	5.11638e+07	7.3303e+07	1.18011e+08	4.8434e+07	9.6674e+07	4.85309e+07	5.01356e+07	3.37242e+07	5.12862e+07	8.9687e+07	5.29189e+07	8.68119e+07	5.401e+07	0.805629	0.238193	-0.311813	0.623071
204.123	3.321	[M+H]+	O-ACETYL-L-CARNITINE	C9H17NO4	5.62052e+07	3.89978e+07	4.18178e+07	6.06989e+07	4.2375e+07	5.52989e+07	6.34741e+07	8.31151e+07	5.44798e+07	9.03308e+07	6.18717e+07	6.13729e+07	6.14651e+07	5.14745e+07	5.48537e+07	9.65917e+07	3.50569e+07	4.03756e+07	1.11467	0.451578	0.156619	0.345267
205.081	5.26	[M+H]+	GAMMA-GLUTAMYLGLYCINE	C7H12N2O5	29249.3	20779.6	24545.5	46586	31450.3	46999.6	14400.5	11604.6	46554.1	28767.5	53319.5	23999.3	38836.8	24034.5	26847.3	31329.6	30693.1	104307	1.33055	0.319737	0.412023	0.495207
205.097	3.615	[M+H]+	L-TRYPTOPHAN	C11H12N2O2	2.71965e+06	3.71563e+06	2.09515e+06	2.73957e+06	1.44394e+06	2.22306e+06	2.09726e+06	3.33229e+06	2.56042e+06	3.08616e+06	2.49908e+06	2.62453e+06	2.53935e+06	2.90109e+06	2.17286e+06	1.83528e+06	2.88463e+06	4.02349e+06	1.07151	0.562828	0.0996449	0.249624
212.043	5.316	[M+H]+	PHOSPHOCREATINE	C4H10N3O5P	5.82458e+06	2.86373e+06	1.5389e+06	795395	3.27836e+06	2.0076e+06	5.40023e+06	3.01318e+06	406817	5.01276e+06	1.14544e+06	1.40381e+06	2.16983e+06	959146	500173	1.35232e+06	3.73391e+06	1000000	0.687554	0.29147	-0.540456	0.535406
220.117	2.292	[M+H]+	D-PANTOTHENIC ACID	C9H17NO5	1.11343e+07	2.15028e+06	4.28401e+06	7.76002e+06	9.13013e+06	1.16631e+07	2.46728e+07	1.83819e+07	4.49169e+06	2.89871e+06	2.52666e+06	1.50379e+06	2.87507e+06	3.00493e+06	3.92096e+06	8.79872e+06	7.53749e+06	5.42593e+06	0.410942	0.0285466	-1.28299	1.54445
227.113	5.451	[M+H]+	CARNOSINE	C9H14N4O3	245747	69550.5	210632	65915.8	602687	593132	287840	93877.1	98662.4	98756	95977.9	26049.2	83924.2	152976	69173.2	126518	309806	159115	0.49483	0.111415	-1.01499	0.953058
228.097	3.141	[M+H]+	DEOXYCYTIDINE	C9H13N3O4	406625	87560.3	117947	145719	258896	308637	315504	1.43449e+06	120181	202233	112639	60471.8	155124	141330	148005	228752	250478	184096	0.464123	0.196557	-1.10742	0.706512
232.154	2.435	[M+H]+	BUTYRYL-L-CARNITINE	C11H21NO4	6.15166e+06	5.32462e+06	8.44144e+06	6.23335e+06	5.68405e+06	1.16597e+07	2.68592e+06	3.28437e+06	1.04598e+07	1.13549e+07	6.97312e+06	7.34177e+06	5.92172e+06	1.32689e+07	5.23047e+06	4.56938e+06	6.1477e+06	4.69941e+06	1.09316	0.669886	0.1285	0.173999
240.108	4.003	[M+H]+	7,8-DIHYDRO-L-BIOPTERIN	C9H13N5O3	81245.7	150483	28358.9	113927	54684.5	101355	115048	57746.8	78319.7	107757	123157	65494.5	134132	108468	93272.5	67139.8	145340	73572.1	1.17559	0.350228	0.233383	0.455649
241.129	4.765	[M+H]+	L-ANSERINE	C10H16N4O3	202293	9891.64	134470	56885.6	613831	299149	127444	106675	33427.3	139328	70657.2	11642.1	68448.5	111132	89198.6	458666	205002	106836	0.795996	0.642734	-0.329168	0.191969
244.092	3.77	[M+H]+	CYTIDINE	C9H13N3O5	1.37793e+06	746498	1.45214e+06	1.41564e+06	1.45507e+06	1.50407e+06	1000000	1.42205e+06	1.47591e+06	1000000	1.20919e+06	649028	992791	1.75409e+06	1.03001e+06	1.10305e+06	1.43216e+06	1.25916e+06	0.880177	0.261405	-0.184134	0.582686
245.076	2.941	[M+H]+	URIDINE	C9H12N2O6	53052.8	16366.8	33714	43215.7	41218.8	58029.1	28185.4	32083.8	30291.3	31731.2	34308.5	38318.4	29825.6	50603.4	42190.6	37248.3	41667.9	34632	1.01299	0.920743	0.018626	0.0358614
247.074	2.279	[M+H]+	L-CYSTEINE	C3H7NO2SC6H7NO2	5.36096e+07	2.96256e+07	2.98799e+07	3.26896e+07	3.00004e+07	2.96053e+07	1.79182e+07	3.00948e+07	2.67448e+07	3.18144e+07	1.69583e+07	2.16704e+07	2.37625e+07	2.43098e+07	2.50417e+07	2.41e+07	2.84417e+07	3.9133e+07	0.839609	0.206428	-0.25221	0.685232
248.149	3.502	[M+H]+	HYDROXYBUTYRYL-CARNITINE	C11H21NO5	751943	850073	1.13369e+06	2.02138e+06	718162	1.96184e+06	1.34314e+06	1.03958e+06	1.43454e+06	1.45747e+06	1.50276e+06	1.13221e+06	1.78363e+06	1.2492e+06	862375	1.94381e+06	582028	1.55533e+06	1.07237	0.682413	0.1008	0.165953
260.052	6.08	[M+H]+	D-GLUCOSAMINE 6-PHOSPHATE	C6H14NO8P	5249.92	1143.51	1631.1	2639.14	1995.64	2887.99	2030.44	1430.21	1330.91	1377.33	1778.8	357.938	1305.59	2151.43	3040.96	1272.65	1790.59	565.161	0.67066	0.156441	-0.576346	0.805649
260.185	2.265	[M+H]+	HEXANOYL-L-CARNITINE	C13H25NO4	536728	1.38878e+06	1.22723e+06	1.83834e+06	635664	1.05889e+06	1.39669e+06	1000000	1.92447e+06	1.36968e+06	3.15044e+06	1.94599e+06	4.71932e+06	1.48966e+06	1.46347e+06	3.44962e+06	1000000	1.69858e+06	1.84311	0.0332155	0.882144	1.47866
261.036	5.802	[M+H]+	ALPHA-D-GLUCOSE 1-PHOSPHATE	C6H13O9P	51146	8360.99	19663.1	23756.6	25410.7	27522.1	30401.8	23259.8	17840.4	18482.5	16559.7	7017.87	9630.92	23431.4	13830.6	11157.7	20893.5	10979.5	0.580502	0.0250829	-0.784628	1.60062
261.037	6.101	[M+H]+	ALPHA-D-GALACTOSE 1-PHOSPHATE	C6H13O9P	88354.7	22533.1	44922.4	55283.3	45793.1	53551	60872.6	43924	30611.4	32762.9	35915.7	17752.6	23702.4	45795.1	56884.2	22266.1	48378.8	30699.1	0.704632	0.0741999	-0.505059	1.1296
268.104	2.593	[M+H]+	ADENOSINE	C10H13N5O4	1.25349e+07	7.04297e+06	5.78256e+06	4.675e+06	6.1321e+06	6.67819e+06	1.60004e+07	6.4206e+06	9.0736e+06	5.29859e+06	1.20058e+07	4.45756e+06	4.26783e+06	1.17187e+07	4.73363e+06	2.13882e+06	8.49748e+06	4.29189e+06	0.772263	0.285605	-0.372837	0.544234
269.087	3.345	[M+H]+	INOSINE	C10H12N4O5	1.38914e+06	595433	1.1595e+06	4.02595e+06	1.30951e+06	1.66427e+06	1.30242e+06	1.0875e+06	1.57116e+06	1.08851e+06	1.3961e+06	2.02908e+06	640529	2.40143e+06	793850	1.37733e+06	848304	1.46904e+06	0.853901	0.553021	-0.22786	0.257258
279.135	2.271	[M+H]+	PANTETHEINE	C11H22N2O4S	15343.4	12579.6	32543.6	20160.7	11247.9	9226.67	11025.1	18125.8	24210	33001	13546.4	16637.6	21146	16837.4	17691.7	72440.5	16085.2	31362.2	1.54567	0.179575	0.62823	0.745754
279.231	1.135	[M+H]+	GAMMA-LINOLENIC ACID	C18H30O2	105050	30699.7	186282	794744	120059	317336	245326	256642	157897	176306	119357	40347.3	86998.6	608205	342511	231380	26396.6	395025	0.915309	0.834793	-0.127669	0.0784212
288.216	2.26	[M+H]+	OCTANOYL-L-CARNITINE	C15H29NO4	87787.4	380331	217330	401916	100650	246867	317944	249069	378052	199381	617810	386206	765390	310188	295328	779466	225699	378380	1.663	0.0536221	0.733787	1.27066
316.247	2.26	[M+H]+	DECANOYL-L-CARNITINE	C17H33NO4	20464.9	189986	102175	195917	77858.9	127408	135106	85853	214747	105303	308782	210739	409596	145150	127625	364131	98225.4	208356	1.72064	0.0528276	0.782948	1.27714
324.058	5.576	[M+H]+	5'-CMP	C9H14N3O8P	101191	91060.3	41296.1	156248	64414.2	92246.6	89532.9	55426.4	264329	58025.7	87407.7	104065	56926.2	133853	59970.9	43187.3	95662.6	75230	0.747405	0.29046	-0.420038	0.536914
325.042	5.236	[M+H]+	URIDINE-5-MONOPHOSPHATE	C9H13N2O9P	385122	320173	135760	531410	228748	297186	277255	190290	733039	167431	208079	349627	169091	396088	239219	158825	267447	295785	0.726558	0.185138	-0.460849	0.732505
330.059	2.62	[M+H]+	ADENOSINE 2',3'-CYCLIC MONOPHOSPHATE	C10H12N5O6P	61334.9	15308.2	55451.8	47768.3	67556.5	68723.4	40138.4	37570	41419	83184.6	34534.2	6274.82	35062.6	56013	19879.8	114004	53006.2	51645.2	1.04212	0.870295	0.0595214	0.0603333
344.278	1.355	[M+H]+	LAUROYL-L-CARNITINE	C19H37NO4	89782.5	205364	103618	281224	42970.8	181124	227963	84144.7	285031	164604	455201	272322	508431	221220	131093	348355	198247	322361	1.74647	0.0306019	0.804439	1.51425
348.069	4.498	[M+H]+	ADENOSINE 5'-MONOPHOSPHATE	C10H14N5O7P	2.86801e+06	3.83911e+06	1.38999e+06	5.45697e+06	2.16723e+06	2.82309e+06	2.39072e+06	1.57718e+06	9.40999e+06	1.55832e+06	2.90937e+06	3.57277e+06	2.0532e+06	4.7975e+06	3.31171e+06	1.99348e+06	2.38284e+06	3.24987e+06	0.809123	0.464662	-0.30557	0.332863
349.054	5.412	[M+H]+	INOSINE 5'-PHOSPHATE	C10H13N4O8P	105588	486628	168507	170978	179741	180674	112539	123358	132088	273475	147163	131592	151690	261058	129606	144322	152293	197607	0.957053	0.856593	-0.0633288	0.0672257
364.065	5.976	[M+H]+	GUANOSINE 5'-MONOPHOSPHATE	C10H14N5O8P	115281	167401	62369.5	272957	98809.9	117132	84817.2	61771.7	327831	52970.8	107470	141615	71577.6	177828	141407	55589.4	87661.3	169399	0.768527	0.354726	-0.379833	0.450107
372.31	1.351	[M+H]+	MYRISTOYL-L-CARNITINE	C21H41NO4	412521	893777	392532	673941	197613	313145	495376	416602	722755	498469	1000000	745818	1.38385e+06	562907	318907	521753	593405	653638	1.38964	0.148763	0.474709	0.827506
376.116	1.406	[M+H]+	Glu-Cys		98422.7	98730.1	128470	247663	123558	236024	61427.5	87471.5	183746	155381	146370	142920	90761.2	169803	289794	127140	108225	310822	1.21786	0.380574	0.284346	0.41956
385.128	4.427	[M+H]+	S-(5'-ADENOSYL)-L-HOMOCYSTEINE	C14H20N6O5S	38279.2	81763	35744.9	61215	36329.4	36084.6	23093.8	23965.2	92872.5	63671.5	48889.7	50113	31773	54601.4	36737.4	41069.5	36511.2	136511	1.16427	0.571303	0.21943	0.243134
400.341	1.317	[M+H]+	PALMITOYL-L-CARNITINE	C23H45NO4	1000000	3.38078e+06	1.18823e+06	2.3833e+06	518999	704260	1.4225e+06	901306	1.88967e+06	830023	2.4316e+06	2.04046e+06	3.90734e+06	1.58739e+06	1.04417e+06	1.02729e+06	2.12526e+06	1.75044e+06	1.25057	0.408774	0.322589	0.388517
405.009	5.864	[M+H]+	URIDINE 5'-DIPHOSPHATE	C9H14N2O12P2	183425	88198.8	95947	75442.5	108193	96860.9	100494	77145.1	77516.5	112886	76252.2	77272.1	109938	127799	87963.6	67041.9	172909	57890.1	0.985307	0.929261	-0.0213551	0.0318624
426.357	1.3	[M+H]+	OLEOYL-L-CARNITINE	C25H47NO4	601379	2.74672e+06	1000000	2.40184e+06	404466	1.19439e+06	1.78641e+06	1.25259e+06	1.7792e+06	652035	2.91622e+06	1.45784e+06	2.69433e+06	1.6452e+06	830311	1.89978e+06	1.3302e+06	2.15463e+06	1.1833	0.475265	0.24282	0.323064
428.036	5.517	[M+H]+	ADENOSINE 5'-DIPHOSPHATE	C10H15N5O10P2	344720	451218	216727	141493	239285	147227	263822	96476.6	119272	226082	247343	242982	292260	354058	222773	95421.1	565451	142664	1.18255	0.50077	0.241902	0.300362
428.373	1.293	[M+H]+	STEAROYL-L-CARNITINE	C25H49NO4	247946	980095	197789	343397	140701	100838	236704	199363	240485	348766	428672	530031	931843	250545	220077	248098	409125	319151	1.37174	0.347535	0.456009	0.459001
433.138	1.386	[M+H]+	GLUTATHIONE		7.85805e+07	4.54327e+07	5.46236e+07	3.84633e+07	5.90742e+07	3.63782e+07	4.32004e+07	4.94709e+07	4.07274e+07	5.48534e+07	3.78195e+07	3.41524e+07	3.88872e+07	4.61175e+07	5.5223e+07	2.34618e+07	5.50631e+07	2.45712e+07	0.830021	0.183897	-0.26878	0.735426
447.067	5.771	[M+H]+	CDP-ETHANOLAMINE	C11H20N4O11P2	224003	104497	66519.1	71851.6	75368.2	73657.7	106558	130126	73493	98084.8	59496.4	70060.8	62080.3	106665	75820.2	73658.7	135416	58018	0.798316	0.287702	-0.324968	0.541057
489.114	5.294	[M+H]+	CYTIDINE 5'-DIPHOSPHOCHOLINE	C14H26N4O11P2	308077	1.23117e+06	673980	753982	435088	458129	240200	257235	729774	356877	369893	598236	418077	739903	722331	327442	409672	451399	0.863629	0.524939	-0.211516	0.279891
508.002	6.258	[M+H]+	ADENOSINE 5'-TRIPHOSPHATE	C10H16N5O13P3	196139	83077.6	56076.3	7677.04	87868.7	31917.8	117262	13198.7	3540.55	95648.3	53145.5	17614.5	86189.8	43930.5	24206	21038.1	303007	19083.4	1.11245	0.842037	0.153742	0.0746689
560.077	5.174	[M+H]+	ADENOSINE 5'-DIPHOSPHORIBOSE	C15H23N5O14P2	125270	27979.6	25479.8	232303	47908.2	97718.7	68267.8	33720.5	310665	35284.8	88226.4	166522	45247.7	156170	37381.7	49107.3	52798.2	70511.9	0.723451	0.43805	-0.467032	0.358477
608.088	5.288	[M+H]+	URIDINE 5'-DIPHOSPHO-N-ACETYLGLUCOSAMINE	C17H27N3O17P2	862528	479795	361398	353294	411757	404448	606840	487070	418036	581232	278029	304520	337181	556791	271339	216280	622304	252761	0.780002	0.174418	-0.35845	0.758409
613.158	6.37	[M+H]+	GLUTATHIONE DISULFIDE (GSSG)	C20H32N6O12S2	53582.5	15647.1	30220	80120.1	71812.8	59130.6	27575.2	20202.6	33811	45594.9	23454.8	24807.1	20937	29773.2	14861.9	48950.4	25771.2	47757.6	0.718966	0.185249	-0.476004	0.732244
664.115	4.686	[M+H]+	NAD	C21H27N7O14P2	760090	443013	432074	238156	416613	287404	424263	429393	120329	542460	305240	225355	382950	386681	390719	311199	594157	218169	0.945259	0.771062	-0.0812188	0.112911
893.168	3.685	[M+H]+	COENZYME A	C27H43N8O18S1P3	7807.15	4889.86	1385.49	4248	4292.83	3042.38	4121.22	1193.19	9834.6	5138.16	3423.01	4664.39	4057.57	6002.36	8242.12	1035.59	7651.41	3336.07	1.06703	0.802465	0.093606	0.0955738
